# A biomechanical switch promotes lysosomal remodelling and exocytosis in keloid fibroblasts

**DOI:** 10.1101/2023.11.01.564877

**Authors:** Rosie Ross, Yiyang Guo, Rebecca N. Walker, Daniele Bergamaschi, Tanya J. Shaw, John T. Connelly

## Abstract

Keloids are a severe form of scarring for which the underlying mechanisms are poorly understood, and treatment options are limited or inconsistent. While biomechanical forces are potential drivers of keloid scarring, the direct cellular responses to mechanical cues have yet to be defined. The aim of this study was to examine the distinct responses of normal dermal fibroblasts (NDFs) and keloid-derived fibroblasts (KDFs) to changes in extracellular matrix (ECM) stiffness. When cultured on hydrogels mimicking the elasticity of normal or scarred skin, KDFs displayed greater stiffness-dependent increases in cell spreading, F-actin stress fibre formation, and focal adhesion assembly. Elevated acto-myosin contractility in KDFs disrupted the normal mechanical regulation of ECM remodelling, leading to constitutive collagen and fibronectin deposition. Transcriptional profiling identified mechanically-regulated pathways in NDFs and KDFs, including the actin cytoskeleton, Hippo signalling, and autophagy. Further analysis of the autophagy pathway revealed that autophagic flux was intact in both fibroblast populations and depended on acto-myosin contractility. However, KDFs displayed marked changes in lysosome organisation and an increase in lysosomal exocytosis, which was mediated by acto-myosin contractility. Together, these findings demonstrate that KDFs possess an intrinsic increase in cytoskeletal tension, which heightens the response to ECM mechanics and promotes lysosomal exocytosis.
