## Supplementary data file 1 for "A biomechanical switch promotes lysosomal remodelling and exocytosis in keloid fibroblasts"

Gene Name	LogFC
AC093171.1	-4.6688294
CCL7	-3.5428352
DOCK2	-7.722497
KIAA0408	-2.3946738
PDK4	-4.6820946
KCTD16	1.9870924
RP11-327J17.3	1.9855685
RP11-184M15.1	2.0852768
GBP5	-3.2713606
RP4-620F22.2	-4.8567066
EPHB6	-4.0006065
SULF2	-1.9541333
FAIM3	-3.4846957
CD40	-2.9125774
RP11-273G15.2	-2.1310446
GPR37	-6.772753
ZNF185	1.5661805
SEMA3D	-2.138725
AFF3	-1.7065794
RDH10	0.80375904
PTN	-3.2456326
MIR210HG	0.45565966
DHRS3	-1.680151
CARD10	2.4813511
GOLGA8A	0.59537244
KCNN4	3.8173814
VIT	-2.0990086
ZNF423	3.644418
LXN	4.548079
BHMT2	-1.5507425
ADAM33	-1.4429305
TRIB3	-1.0701439
ARRDC4	0.3027247
BMP6	2.8841417
CAMK1D	0.59090286
EGFL6	-3.3361223
NMNAT2	4.4533787
SYNPO	-1.5158536
DCAF13	-0.08836702
PPL	-1.8270954
MFAP4	-1.1827224
BMP1	0.41255853
KIF20A	-1.0536053
GBP3	-1.6885719
HOXA11	-4.2224703
SLC9A9	-2.601797
FOXF2	-1.4393357
STAC	-1.4373239
EPB41L4B	3.8166614
ASPN	2.6570659
ANKRD1	5.4652247
FAM65C	-1.632102
IRF1	-1.7212282
HCFC1R1	-1.2395734
CORO2B	1.9369853
CSRP2	-1.5222765
CSTA	1.9764755
PXK	-1.0688175
C6orf145	0.38790777
FERMT1	1.590493
KIAA1644	-1.361438
F2R	2.021071
ELOVL2	2.6784432
RP1-170O19.6	-5.9766507
LMOD1	1.6974537
CSGALNACT1	1.6650263
ASAP2	0.35601103
GLI2	1.284302
AC016205.1	-2.4846098
CSMD2	2.0110064
SNHG12	0.5363979
TNFRSF6B	-1.4563346
EML1	0.20987085
RP11-385N17.1	-8.162033
C9orf21	-1.2887975
TMEM119	-0.881824
ZFP36L2	-0.87601227
FAM64A	-0.9842009
PTGFR	-1.8618681
ISCU	-0.6251721
LINC00324	-0.8185937
SERPINF1	-1.8236827
HLX	0.702355
TNFRSF1A	-0.6457881
GFPT2	0.74614
SEPP1	-2.2066538
RP1-96H9.6	-0.6370244
PRSS23	1.0475013
LTBP4	-1.3643069
ZNFX1	-0.7010544
RP11-417E7.1	-2.2316086
SDC3	-0.89605814
KLHL29	1.7357806
AIM1	-1.7726762
PFKP	0.68682843
MEG3	0.6295373
FBN1	0.747331
WWP2	0.822992
IGFBP5	3.7283812
HOXA7	-7.631995
SCPEP1	-1.1473202
SH3RF1	0.4669743
IRX3	0.9216478
PAM	-0.8697993
ITPR3	0.6667729
ANAPC16	-0.8946227
PKIG	-1.4969201
ADM	-1.4529643
SRPX	-1.3264787
TREH	0.61938965
TAGLN2	-0.6088611
FOXP1	1.240765
RP1-170O19.20	-5.784765
RP1-170O19.2	-7.618607
AFAP1	1.0799811
SLC50A1	-0.6778257
BLVRB	-0.8693669
LRRFIP1	0.65161973
MITF	1.8466921
PHLDB1	0.66182625
TXNIP	0.43859988
ASS1	-1.1397661
HSPB1	0.3188561
SYT7	2.1827233
ENPP2	-1.1148443
POLR2J3	1.9988227
SERPINE1	0.8280368
GLIPR2	-0.78652483
ANGPTL2	-1.2757056
BST1	1.4523649
THBS2	-0.8603862
CTSK	-1.0873443
PNRC1	-0.6484415
CRTAP	-0.5728563
CCNG1	-0.8861693
FERMT2	0.7239251
TBX5	-8.15951
CYTL1	9.1745615
GLT8D2	-0.74174774
MID1	-1.3697612
STOM	-0.83487946
ECM1	0.8372707
CYB5A	-0.7300315
HOXA10	-4.6661086
GABRE	-1.3979234
GGH	-0.7980929
NT5E	0.4343009
PRICKLE1	1.9841353
ADAMTSL4	1.5873237
RP4-564F22.2	0.8876686
TBC1D2	1.5700543
SP3	-0.6973418
CCZ1	0.3956723
KIAA0020	0.48742455
CLDN11	-2.225528
RPS6KA2	1.2040159
CCDC80	0.7721115
EMX2OS	-2.1124053
AK4	0.99614924
MFAP5	2.935731
VIM	-0.6770642
PTPRR	6.1001086
RHOU	-1.0843114
SERPINB10	5.149529
AGTR1	-1.6260003
GNA14	-1.1552112
LHX9	-1.7437912
HOXC4	-2.2595136
CYP7B1	-2.3861182
EREG	6.9168806
EVI2A	-0.47871318
37226	-2.6089852
PTPRB	6.4542193
METTL7A	-0.5372303
SIM2	-2.0175307
SYT14	3.7249572
CD99	-2.0236604
FLG	6.4929366
C5orf46	6.8752546
TNIK	-2.037152
GRIA1	-3.1227283
PREX1	-1.2779202
TMEM26	-2.652873
RP11-371I1.2	6.73616
HSPA2	-0.8498729
FOXQ1	-2.5959451
HOXA4	-2.1354067
IRS1	-0.48120946
PDZD8	-0.045733847
SPINT2	4.51573
RUNX3	-1.0197321
APBB1IP	4.416287
GRB14	4.6142454
AC091814.3	-4.2826796
SP9	-4.6977377
PIWIL2	6.809929
SERINC2	1.4611077
CHI3L1	2.5120416
EXPH5	-1.9255717
C11orf41	2.0820472
ITGA6	2.6354907
SERPINB2	1.9181455
HOXA5	-2.1019974
PDGFD	-1.8530025
LIN7A	-0.8949504
MRPS6	-0.1784099
CLEC2A	-3.3399382
IL13RA2	-1.1771411
HNMT	-1.6154386
KCNJ8	1.9834399
HMGA2	1.6390388
SEMA7A	2.2557542
CPM	-0.8716844
ETV1	1.4169402
MT2A	0.95619786
MYO10	0.9832514
KB-1896H10.1	1.2255648
SRPK1	0.8493344
S1PR1	-2.9443202
PTGDS	-2.9991245
FZD8	2.525063
IL4R	0.9680122
NUDT13	-2.7069063
THSD4	1.6349072
FMNL2	1.0448178
HSPH1	0.9935986
HOXB9	-5.4926405
CCNB1	-0.64047575
OGDH	1.1656389
RPL39L	-0.51012814
GPER	-0.38758108
RAB3B	0.9633704
IPMK	-0.8634136
PDCD11	1.1220709
PID1	-0.8739516
FLNC	1.0671629
PDE9A	5.1294155
HTATIP2	-1.753103
CD302	-0.9585444
OLFML2B	-1.1529975
TNFRSF19	-2.3869622
38047	1.1728455
SLC1A1	1.6931556
FOXM1	-0.49239987
CXCL3	-1.3543785
DENND2A	-1.3337076
PLAT	2.01924
C13orf33	2.308598
DSTYK	-0.2457055
CXCL2	-1.3217121
SLC20A1	1.7767558
PLAUR	0.7746475
PDPN	-1.2066035
CLEC2B	-2.4365284
DIO2	-1.7484654
STK39	0.8307311
AC018470.4	-3.7524266
CTA-109P11.4	-1.9154651
RAB38	-2.5330293
RALGPS2	-0.36860573
MME	-1.6177909
JARID2	1.1481019
GNPNAT1	1.1655438
SGMS2	1.8262516
TMEM171	-0.609706
RPS28	-1.041507
TNFRSF11B	-0.5537407
CDC42EP4	-0.8518295
PDLIM5	1.3739436
GSPT1	0.8821439
DSEL	-0.65502304
LINC00256A	2.4240575
RP11-834C11.4	-1.120306
TBX3	-0.7906353
AL132709.8	1.3128128
RP11-589M4.1	1.1568915
MASP1	-1.460205
HMGA1	1.2806827
WDR34	-0.5881923
OXTR	2.0622838
DYNC1LI1	-0.8224122
ID1	-1.0388461
EMP2	-0.74565786
TACC2	1.4488707
SCD5	1.0854119
AC104135.3	6.388758
KLF5	2.0171285
MSN	0.7332011
S100A16	0.6884342
DAXX	1.6844214
CDKN2D	-0.29442167
CNIH3	-1.8659241
SFTA1P	4.086533
APLP2	-0.36959392
MGLL	0.8572729
CEP170	1.0904186
LRRC16A	1.4822159
PIK3R1	-0.8107489
CTA-204B4.6	0.6983414
NAV3	1.3547137
S100A4	-0.59288824
B4GALT5	-0.52423954
WWC3	0.8738403
PLCE1	2.7589853
RP11-328C8.4	2.458675
EDIL3	3.714765
ITGB1	1.0421971
NR3C1	-0.562634
TNFAIP8	-0.61543363
CARD6	1.3380233
ARRDC3	-1.1302294
ABCE1	0.7053692
DRAM1	-1.2063324
WASF3	-0.7765275
ANXA1	-0.38444987
TWISTNB	-0.31500682
ZCRB1	-0.5065049
TIAM1	5.7143736
ABCC9	1.8331505
LAMP2	-0.502384
CAP1	0.47331417
CCND1	1.1614888
OAF	1.5677372
ADH5	-0.61883247
PPHLN1	0.71569985
CCDC85A	-1.5986646
MAPRE2	-0.9562822
PCSK7	1.6399868
SNAI1	-0.88787466
BZW1	0.76866263
FAM63B	0.7534664
TAGLN	1.715988
SEMA5A	-1.3240047
SLIT2	-0.7393791
CSF1	-1.1994151
LDLRAD2	0.9931585
HSPG2	1.0019437
TNC	-1.643705
DNAH5	2.7721877
ID4	1.816246
WDR1	0.7666616
DYNC1LI2	0.64276284
CDKN1C	-1.3840246
ORAOV1	1.1084815
